# A rapid, sensitive, and quantitative high plex biomarker digital detection platform enabled by Hypercoding

**DOI:** 10.64898/2026.03.23.711448

**Authors:** Madhavi Bathina, Angela P. Blum, Jeff Brodin, Nicole DeBuono, Yao Fu, Bo Lu, Matthew R. Naticchia, Daniel Ortiz, Andrew Richards, Cyrus de Rozières, Rachel Schowalter, Sarah Shultzaberger, Samantha Snow, Stephen Tanner, Christy L. Trejo, Spencer Ward, Jaekyung Koh, Richard LeCoultre, Kristen Read, Shashank Sathe, Christian Schlegel, Isabelle Schlegel, Sebastian Shaner, James Tsay, Jessica Weir, Ka Man Wong, Kameel Abi-Samra, Julia Alldredge, Paul Anderson, John Bailey, Celyne Bollig, Julie Bonnardel, Adrien Bru, Antony C. S. Chan, Tim Chang, Lisa DeBerg, John van Doorn, PJ Driscoll, Travis Duarte, Alexander Esparza, Drew Frerichs, Alain Gautherot, Lance Held, Garren Hendricks, Greg Holst, Kelli Iwamoto, Hector Jimenez, Omid Khandan, Stephen Kleppinger, Brenndon Lee, Panfeng Li, Donald Maine, Manuel Mendez, Kei Miyagi, Greg Nagy, Alex Nguyen, David Oaks, Deepak Rawat, Berard Schultheis, Dylan Stalcup, Gavin Stone, Michael J. Stone, Scott Sylliaasen, Eileen Thai, Jason Trachewsky, Chuong Tran, Tom Uhl, David Vigil, Jeremy Ward, Erik Williamson, Roshan Yohannan, Pieter van Rooyen, Vikram Vaz, Lorenzo Berti, Ludovic G. Vincent

**Author notes:** **Corresponding Author:** Ludovic Vincent, Pleno Inc., 6275 Nancy Ridge Dr., Suite 100, San Diego, CA, 92121. **Authorship**: See <u>Acknowledgements</u> section for author contributions.

## Abstract

Low-cost, multiplexed, and automated assays are needed to make omic technologies more broadly accessible in clinical, research, and commercial settings. We present Hypercoding™, a scalable technology for detection and quantitation of multi-omic targets. Drawing from data reliability methods in the telecommunications field, Hypercoding uses fluorescent signals from hybridization with an error-correcting code to enable detection of high-plexity targets from biological samples, such as human DNA. In the presence of the target, a linear DNA construct is circularized, immobilized, and amplified to enable single-molecule detection of a target via rapid readout cycles within a 96-well plate. We demonstrate capability for >10,000 code plexity and accurate (98.7%) genotyping of 209 pharmacogenomic variants. Furthermore, we show computation of copy number variation with whole chromosome and sub-gene resolution, as well as quantitation of target abundance down to 10 fM sensitivity with a dynamic range of up to 10 logs.
