## Supplementary Table 1 for "A rapid, sensitive, and quantitative high plex biomarker digital detection platform enabled by Hypercoding": SupplementaryTable1_Target_Names.xlsx

### Sheet: Sheet1
LocusName
rs59421388
hg38|chrX:154532695
rs1564657013
hg38|chrX:154532626
rs28371738
hg38|chr6:31477994
hg38|chr22:19963748
hg38|chr10:94781859
hg38|chrX:154535996
hg38|chr6:18130687
hg38|chrX:154534419
hg38|chr6:31484515
hg38|chr6:31528604
hg38|chrX:154532203
hg38|chr7:99672916
hg38|chr1:11796321
rs3892097
hg38|chr10:94949281
hg38|chr12:69430244
hg38|chrX:154536032
hg38|chrX:154536168
hg38|chr6:29942921
hg38|chr10:94852765
hg38|chr10:94986073
hg38|chr12:13800184
hg38|chr17:19716685
rs5030867
hg38|chrX:154535180
hg38|chrX:154534389
hg38|chr6:18143606
hg38|chr6:31396672
hg38|chr6:29891433
hg38|chr13:48045719
hg38|chr7:99768360
hg38|chrX:154535316
rs5030656
hg38|chr1:97573863
hg38|chr6:18149004
hg38|chrX:154532459
hg38|chr4:68670366
hg38|chr15:74751251
rs78365220
hg38|chr7:99762177
hg38|chr10:94781999
hg38|chr6:31356775
hg38|chr6:31138112
rs1799978
hg38|chrX:154532990
hg38|chr22:42127825
rs4148323
hg38|chr1:97883353
hg38|chr6:31319672
hg38|chr11:113400106
rs72549352
hg38|chrX:154535187
hg38|chr22:42131654
hg38|chr10:94780653
hg38|chr10:94780574
hg38|chr10:111076745
hg38|chr6:29940201
rs79292917
hg38|chr6:29853458
hg38|chr10:95038992
rs1065852
hg38|chr6:31107064
hg38|chr1:97699474
hg38|chr10:94942580
hg38|chr10:94762706
hg38|chrX:154532439
hg38|chr10:94942290
hg38|chrX:154532676
rs35742686
hg38|chr15:74750372
hg38|chrX:154535963
hg38|chr1:97740410
hg38|chr10:94981301
hg38|chr12:111803962
hg38|chrX:154532625
hg38|chrX:154534345
hg38|chr6:31460468
rs5030865
rs72549346
rs28371706
hg38|chrX:154534495
hg38|chr10:94937587
hg38|chr1:97573943
hg38|chr10:95058362
hg38|chr6:31368014
hg38|chr1:97593343
hg38|chr6:31313688
hg38|chr6:154039662
hg38|chr6:31355003
hg38|chrX:154534390
rs137852337
hg38|chrX:154534348
hg38|chrX:154533012
hg38|chr15:74749986
hg38|chr19:41006936
hg38|chr10:94781944
hg38|chr11:120792654
hg38|chrX:154533634
hg38|chr15:74750240
hg38|chr2:233760973
hg38|chr15:74751854
hg38|chrX:154532969
hg38|chrX:154535277
rs5030655
hg38|chr13:46895805
hg38|chrX:154532269
hg38|chr19:41012316
hg38|chr1:97079071
hg38|chr15:74755022
hg38|chrX:154532390
hg38|chr6:31287177
hg38|chr6:29974074
hg38|chr10:94988980
hg38|chr15:74755066
hg38|chr1:97691776
hg38|chr15:74754843
hg38|chr6:31354913
rs267608319
hg38|chr6:31453519
hg38|chrX:154534465
hg38|chr6:31344224
hg38|chr6:31369652
hg38|chr5:609978
hg38|chr4:88131171
hg38|chr15:74749576
hg38|chr1:97883329
hg38|chr1:97305364
rs16947
hg38|chr15:74751252
hg38|chr1:169549811
hg38|chr6:18139710
hg38|chr10:94849964
hg38|chr1:97450065
hg38|chr1:11794419
hg38|chr1:97450068
hg38|chrX:154534438
hg38|chr10:94949217
hg38|chr6:31463559
hg38|chrX:154534440
hg38|chr6:31361851
hg38|chrX:154532765
rs137852322
hg38|chr10:94949280
hg38|chrX:154532257
hg38|chr7:99652770
hg38|chr5:1264420
hg38|chrX:154534489
hg38|chr1:97515865
hg38|chrX:154535962
hg38|chr10:94781858
hg38|chrX:154536156
hg38|chr9:133635393
hg38|chrX:154546061
hg38|chr16:31096368
hg38|chr10:94852738
hg38|chr6:31419671
hg38|chrX:154533044
hg38|chr6:31377644
hg38|chr1:97515787
hg38|chrX:154533025
hg38|chr10:95058349
hg38|chr10:94981201
hg38|chr6:18138969
hg38|chr10:94842865
hg38|chr15:74749010
hg38|chr6:31386952
hg38|chrX:154533029
hg38|chr6:31374228
hg38|chr10:94852785
hg38|chr6:29837569
hg38|chr1:97098598
hg38|chrX:154534102
rs371489738
hg38|chr15:74749863
hg38|chr22:42128543
hg38|chrX:154546045
rs35303484
hg38|chr10:94989020
hg38|chr1:97579893
hg38|chr6:31277526
rs3064744
hg38|chrX:114903581
hg38|chrX:154533586
hg38|chrX:154535995
hg38|chr22:42129130
hg38|chrX:154532956
hg38|chrX:154535261
hg38|chr13:46837850
rs774671100
hg38|chr6:31464003
hg38|chr7:99768693
hg38|chr6:18147845
hg38|chr6:18139027
hg38|chr22:42126636
hg38|chr11:27658369
rs28371725
hg38|chrX:154532694
hg38|chr15:74752211
hg38|chr11:108412434
hg38|chr6:18143724
hg38|chr19:15879621
rs72549347
hg38|chr6:31044708
hg38|chr6:29942280
hg38|chr10:94981297
rs56161402
hg38|chr10:94761900
hg38|chr1:97883352
hg38|chr22:42131121
hg38|chrX:154534125
hg38|chr6:31414469
rs1135822
hg38|chr1:97699535
hg38|chr22:42126623
hg38|chr15:74754850
hg38|chrX:154532389
hg38|chrX:154532411
hg38|chr10:94775367
hg38|chr10:94947782
hg38|chr6:18133845
hg38|chr19:41009358
hg38|chr7:99760901
hg38|chr10:94775416
hg38|chr10:94936917
rs34193178
hg38|chr22:42138905
hg38|chr22:42130809
hg38|chrX:154532245
hg38|chrX:154532772
rs72549356
hg38|chr21:29595188
hg38|chr6:31361323
hg38|chr6:18147910
hg38|chr1:97515839
hg38|chr6:31251299
hg38|chr6:18130781
hg38|chrX:154535336
hg38|chr6:31379449
hg38|chr6:31462283
hg38|chr1:97082391
hg38|chr10:94981224
hg38|chr22:42128551
hg38|chrX:154532797
hg38|chr7:87509329
hg38|chr15:74751897
rs5030862
hg38|chr22:42127778
hg38|chrX:154532674
hg38|chrX:154533122
hg38|chr7:99665212
hg38|chr22:42128711
rs1135840
hg38|chr15:74753201
hg38|chr13:46897343
hg38|chr6:18138997
hg38|chrX:154536002
hg38|chr6:31379537
hg38|chrX:154534157
hg38|chr1:97450058
hg38|chrX:154532698
hg38|chr5:1294410
hg38|chr22:42129485
hg38|chr10:94941958
hg38|chr22:42129634
hg38|chr5:1293340
