## Supplementary Table 2 for "A rapid, sensitive, and quantitative high plex biomarker digital detection platform enabled by Hypercoding": SupplementaryTable2_HumanSamples.xlsx

### Sheet: Sheet1
Purchased human samples
HG00332	NA18611	HG00131	NA24027	NA18518	HG01190
NA23246	HG00403	HG02087	NA19007	NA10855	NA07348
HG01914	NA20816	NA12751	NA17702	NA12813	NA19785
NA18499	NA19114	HG00133	NA07357	NA17658	NA06991
NA18613	NA19332	NA19463	NA12236	NA18626	NA10831
NA18603	NA19201	HG03770	NA17244	NA23313	NA17454
HG01791	HG03753	NA19452	NA24217	NA18519	NA07055
HG01438	NA19466	NA11881	NA19095	NA10856	NA10851
NA18980	HG00276	NA17061	NA18484	NA12815
NA19320	HG01810	NA23873	NA10847	HG03908
NA19351	HG01847	NA18973	NA12336	NA10854
NA20340	NA19089	NA17679	NA17641	NA23405
NA19403	NA19777	HG03162	NA18572	NA12878
NA06984	NA20515	NA11993	NA23090	NA07056
NA18861	HG01085	NA17102	NA18509	NA11839
NA19451	HG03115	NA23877	NA24631	NA18873
HG00282	NA07037	NA19003	NA12375	NA19109
NA18933	NA19439	NA07019	NA17657	HG00589
NA18564	NA18552	NA12003	NA18952	NA18945
HG00265	NA18855	NA17227	NA23296	NA19207
